# *Esrrb* is a cell cycle dependent XEN priming factor balancing between pluripotency and differentiation

**DOI:** 10.1101/2020.08.03.234112

**Authors:** Sapir Herchcovici Levi, Sharon Feldman, Lee Arnon, Shlomtzion Lahav, Muhammad Awawdy, Adi Alajem, Danny Bavli, Xue Sun, Yosef Buganim, Oren Ram

## Abstract

Cell cycle and differentiation decisions are tightly linked; however, the underlying principles that drive these decisions are not fully understood. Here, we combined cell-cycle reporter system and single-cell RNA-seq profiling to study the transcriptomes of mouse embryonic stem cells (ESCs) in the context of cell cycle states and differentiation. By applying retinoic acid, a multi-linage differentiation assay, on G1 and G2/M pre-sorted ESCs, we show that only G2/M ESCs were capable of differentiating into extraembryonic endoderm cells (XENs), whereas cells in the G1 phase predominantly produce Epiblast Stem Cells. We identified ESRRB, a key pluripotency factor that is upregulated during G2/M phase, as a central driver of XEN differentiation. Furthermore, enhancer chromatin states based on WT and *Esrrb*-KO ESCs show association of ESRRB with XEN poised enhancers. Cells engineered to overexpress Esrrb during G1 allow ESCs to produce XENs, while ESRRB-KO ESCs lost their potential to differentiate into XEN. In addition, Embryonic bodies (EBs) are not affected by deletion of ESRRB but trigger apoptosis upon attempts to apply direct XEN differentiation. Taken together, this study reveals an important functional link between Esrrb and cell-cycle states during the exit from pluripotency. Finally, the experimental scheme of single cell RNA-seq in the context of cell cycle can be further expanded into other cellular systems to better understand differentiation decisions and cancer models.
