## Supplemental Table 2 for "*Esrrb* is a cell cycle dependent XEN priming factor balancing between pluripotency and differentiation"

### Sheet: גיליון1
				Gene Expression
				Day4- G2/M cells	Day4 - G1 cells	Day2- G2/M cells	Day2 - G1 cells	ESC-G2/M cells	ESC - G1 cells
				6030422M02Rik	Pcmtd1	Kdelc1	Gbx2	Lypla1	Tpp2
				Mir206	Tram1	Kif14	Zc3h11a	Tcea1	Pax3
				Gm5415	Fam168b	Aspm	Rnf208	Prdm14	Gas5
				Cnnm4	Mrps9	Cenpl	Dnm1	Esrrb	Plxdc2
				Bard1	Wdr75	Nuf2	Rbm18	Ncoa2	Surf1
				Cxcr2	Myo1b	Cenpf	Rprm	Ube2w	Zc3h15
				Usp37	Hspd1	nek2	Nfe2l2	Paqr8	Crls1
				Atg9a	Igfbp2	AK005414	Meis2	Hs6st1	Pcsk2
				Col4a3	Igfbp5	Ang	1500011K16Rik	Zap70	Tcf15
				Sp100	Itm2c	Odf2	Chmp4b	6330578E17Rik	AK136863
				A730008H23Rik	Arl4c	Rbm18	Myl9	Tpp2	9430008C03Rik
				Pam	Ndufa10	Nostrin	Dsn1	Obfc2a	Pltp
				Serpinb3d	Ppip5k2	Spc25	AK134493	Hibch	Robld3
				Tsn	Rab3gap1	Mtch2	Sox2	Stk17b	Kiaa0907
				Pfkfb2	Zc3h11a	Kif18a	Ntrk1	Ppil3	1500004A13Rik
				Fam5c	Kdm5b	Bub1b	Syt11	Fam126b	Dap3
				AK038736	Rnf2	Gm14090	S100a16	Casp8	Setdb1
				Dcaf6	Slc19a2	Nusap1	Ampd2	PAPK-A	Agl
				Arhgap30	Tiprl	Myef2	Ppp3ca	AK136844	Esrp1
				Atp1a2	Brp44	Ncaph	Zfp292	Adam23	Osgin2
				Traf5	Pea15a	Ckap2l	mKIAA1539	Creb1	AK037999
				Il2ra	Tagln2	Cdc25b	mKIAA1027	Plekhm3	Dnaja1
				Set	Pppde1	Aurka	Ncbp1	D630023F18Rik	Slc31a2
				Strbp	Tfb2m	2310003C23Rik	Scarna8	Fn1	Slc31a1
				Gm13476	Pycr2	Ccna2	Elavl2	Tmbim1	AK021368
				Orc4	Fbxo28	Smc4	Tinagl1	1810031K17Rik	Padi2
				AK042686	Slc30a1	Iqgap3	AK171116	Fam134a	Pramel4
				Kcnh7	Ankrd16	S100a16	Rhd	Des	Nmnat1
				Scn1a	Dpp7	Cenpe	Mfap2	Speg	Mpv17
				Kbtbd10	Edf1	Ppp3ca	Fblim1	Stk11ip	Clock
				Rbm45	Dnlz	E130306D19Rik	Kif1b	Mrpl44	Clip1
				Itga4	Pmpca	Elavl2	B930041F14Rik	Cul3	Sbno1
				Olfr1158	Sec16a	C130073F10Rik	Isg15	Rhbdd1	Pilra
				Chrm4	Surf4	Kif2c	Armc10	Agfg1	Fry
				Prdm11	5930434B04Rik	Cdca8	Csn3	Trip12	Slc13a4
				AK047243	Gtf3c4	Laptm5	Ppp1cc	Ptma	Ggct
				Bdnf	Rapgef1	Hp1bp3	Hvcn1	Arl4c	Vps24
				Tmem87a	Urm1	C230096C10Rik	Ap4m1	Dtymk	Ccdc48
				Ganc	Sh3glb2	Srpk2	N4bp2l1	D2hgdh	Ogg1
				Mtap1a	Aif1l	Tacc3	Mest	Gin1	Ghrl
				Adra2b	1110008P14Rik	Ncapg	Hoxa3	Phlpp1	2810474O19Rik
				Zfp120	Ppp6c	Hnrnpd	AK142386	Vps4b	Mzf1
				Bcl2l1	Tanc1	Calu	AK039882	Crtr-1	Bloc1s3
				Cbfa2t2	Rbms1	Stra8	Hoxa5	Inhbb	Tmem143
				Ppp1r16b	Itga6	Hipk2	BC054353	Tmem185b	Snrpn
				Dido1	Zc3h15	Cdca3	Rab43	Ccdc93	Folr1
				Car3	Timm10	Foxm1	Ccnd2	AK015544	Dhx32
				AK145113	mKIAA1741	Suv420h2	Zfp296	Zranb3	Tcerg1l
				AK172713	Celf1	Bax	Gmfg	Srgap2	Tmem66
				Larp1b	Psmc3	Htatip2	Bax	Ctse	Mri1
				AK138462	Arhgap1	Prc1	Car11	Pm20d1	Nacc1
				AK161073	Dgkz	Arl6ip1	Htatip2	Rbbp5	Gm6531
				Etfdh	Api5	Eri2	Whamm	Zc3h11a	Birc3
				Insrr	Tubgcp4	Plk1	Picalm	Ube2t	Yap1
				Syt11	Ciao1	Kif22	Mogat2	Csrp1	Zfp202
				AK137696	Ptpra	Zfp553	BC044745	Camsap1l1	2610101N10Rik
				AK081244	Ddrgk1	Mki67	Numa1	AK153645	Atr
				AK136882	Smox	BC024386	Mir1186	Cdc73	Cep70
				Unc5c	5730494N06Rik	Cdkn2d	Rnf122	Rnf2	Smarcc1
				Tox	Flrt3	H2afx	Palld	Lamc1	Rpgr
				Mdn1	Sec23b	Atp5l	BC056474	Stx6	Rpl39
				AK139109	Psmf1	Kif23	Gm2694	Xpr1	Ssr4
				Tmem8b	Tm9sf4	Pif1	Hsd11b2	Acbd6	AK045519
				Acnat1	Commd7	Ttk	Spg7	Abl2	Gtf3c6
				Fsd1l	Mapre1	Tex264	Tbcel	Ralgps2	Lsm7
				AK133010	Eif2s2	Traip	Atp5l	Rasal2	Frs2
				Musk	Mybl2	Cmtm7	Wdr61	2810025M15Rik	Tmem5
				Cdc26	Ctsa	Lars2	BC031353	Rc3h1	Kif5a
				Frmd3	2810408M09Rik	Ddx3x	AU022751	Gas5	AK163775
				Acer2	Ddx27	Kif4	Eras	Kifap3	Limk2
				Atg4c	Zfp64	Fbxo5	Hdac6	Dusp27	Acyp2
				Slc1a7	2410001C21Rik	Yeats4	Ddx3x	Mael	Zfp287
				Akr1a4	Th1l	Cd63	Xlr4a	Tomm40l	Xaf1
				Zfp691	Atp5e	Hmmr	Gm9112	Dedd	Prr11
				Rhbdl2	Arfrp1	IHABP	Atrx	Pfdn2	mDj11
				Fhl3	Sh3d19	Timd2	Armcx6	Pigm	AK144330
				Eif2c3	Crabp2	Hist3h2a	Armcx3	Fmn2	Cd300a
				meif2C4	Lmna	Fam64a	Usp51	Adss	Atad2b
				AK019743	Gba	Ube2g1	Gm10941	Pppde1	Arid4a
				Fndc5	Ube2q1	Top2a	FLRG	Bara	Tmed10
				Ythdf2	S100a11	Kif18b	Mknk2	BC031781	AK085253
				Med18	Mrpl9	Kpna2	AK043075	Lbr	Prelid1
				Ahdc1	Aph1a	Ccdc46	Yeats4	Fbxo28	Zcchc6
				Pla2g2d	Sf3b4	Fam100b	Kif5a	Iars2	Zfp935
				Gm10565	Pias3	Birc5	BC025885	Lyplal1	Fbp2
				AK017111	Bcas2	Rrm2	Nefh	Rrp15	Uqcrb
				Gpr157	Capza1	Acp1	4930512M02Rik	D1Pas1	Kcc4
				Per3	Gnai3	C79407	Gas7	Rps6kc1	Cep72
				Adam22	Prmt6	Knl2	Trappc1	Tmem206	Ahrr
				Lrrc17	Abcd3	Siva1	Kdm6b	nek2	Kif2a
				Grk4	Larp7	Cdca4	Nlgn2	Slc30a1	1810063B07Rik
				Rbm47	Aimp1	Hist1h4n	0610010K14Rik	Fam107b	Sef
				C330024D21Rik	Cenpe	Hist1h4i	6330403K07Rik	Camk1d	AK015096
				AK021280	H2afz	Hist1h2ag	Ube2g1	Nudt5	Rabggta
				Commd8	Sh3glb1	Hist1h3g	Ift20	Sfmbt2	Sugt1
				Nipal1	Znhit6	Hist1h4d	AK053136	Rsu1	Cox6c
				Srd5a3	Decr1	Hist1h3c	AK135766	Trdmt1	AK171817
				Hnrpdl	2610029I01Rik	Cks2	Arhgap23	St8sia6	Dnm1l
				Mrps18c	Casp8ap2	Fbp2	Ppp1r1b	Gm13315	Fyttd1
				AK142627	Pigo	Tmem161b	Gprc5c	LOC100034739	AK013372
				Iscu	Creb3	Ccnb1	Timp2	A930004D18Rik	Tcte3
				Wbscr25	Dcaf10	Depdc1b	5730507C01Rik	Mllt10	Slc9a3r2
				Gjc3	Usp1	Cdca2	Acp1	Etl4	Wdr46
				Arpc1b	Jak1	Rangap1	Syne2	Pdss1	H2-K1
				Rasl11a	Scp2	Tuba1c	Siva1	Ehmt1	Rpl36
				Gig18	Kdm4a	Racgap1	Hist1h2bc	Tubb2c	Rfx2
				Gm6578	Ptprf	Espl1	Sox4	Tmem203	Cebpz
				AK015545	Elovl1	Kifc5b	Psmg4	Tprn	Kif5b
				TCRB5-2	Nfyc	Btbd9	Polr3g	Edf1	Ino80c
				Igf2bp3	Mycbp	Kifc1	Tmem161b	Tmem141	Ankhd1
				9430076C15Rik	Gnl2	H2-K1	Nsa2	Ubac1	AK204365
				Prr15	Meaf6	Brd2	Mmp14	Qsox2	Dym
				AK036494	Mrps15	Znrd1as	Myo10	Sdccag3	Bbip1
				Mrpl19	Sfpq	Clic5	Ndrg1	Pmpca	2700078E11Rik
				Sfxn5	Ak2	AI314976	Sox10	Wdr5
				LOC100504710	Rbbp4	Sgol1	Atf7	Gm347
				Uroc1	Kpna6	Cep192	AK163292	Setx
				Iqsec1	Rcc1	Ska1	Camk2n2	Gle1
				Prickle2	Atpif1	AK148054	N6amt1	Set
				Cacna2d4	Ppp1r8	Dkk1	AK013372	Zer1
				Apold1	Rps6ka1	Kif11	Pigp	Sh3glb2
				Dennd5b	Fam54b	Cep55	Syngr3	BC005624
				Ttyh1	Sepn1	AK085625	H2-K1	Prrc2b
				Il11	Tmem57	Aldh18a1	Agpat1	Ciz1
				Vmn1r58	Rpl11	Tm9sf3	AK080258	Ptges2
				Zfp329	Kdm1a	Cuedc2	Apobec2	Fam102a
				Mzf1	Cdc42		4921523A10Rik	Ptrh1
				Grlf1	Pramef8		Fzd8	Fam129b
				Ceacam20	Dhrs3		Epb4	Gapvd1
				Atp1a3	Errfi1		Ffr	Psmd5
				Tmem91	Thap3		Cep78	Rab14
				AK048019	Nol9		Fam108b1	Mrrf
				Dpf1	Cdk11b		Ubtd1	AK163151
				Ffar2	B930041F14Rik			Ppp6c
				Siglec5	Sdf4			EF437368
				Klf13	Cyp51			Rnd3
				AK042336	Rsbn1l			AK017239
				Fanci	Orc5			Rbms1
				Tyr	Abcf2			Spc25
				AK171117	Dnajb6			Fastkd1
				Olfr613	Maea			Ppig
				Dub1	Grpel1			Mettl5
				AY512917	Tmem128			Metap1d
				Slx1b	Lap3			AK086439
				Giyd1	Med28			Pdk1
				Taok2	Pgm1			AK047030
				AK079777	Ppat			Atp5g3
				Trim72	Hnrpdl			Hnrnpa3
				Inpp5f	Crlf2			Ttc30a1
				AK034027	Ulk1			Cyct
				Kcnq1ot1	Ube3b			Prkra
				Fadd	Rnf10			Neurod1
				Tacc1	Rplp0			Dnajc10
				Whsc1l1	Pebp1			Tfpi
				AY512931	Denr			Ctnnd1
				Cdkn2aip	Pitpnm2			Tmx2
				CLCN3	Cdk2ap1			Clp1
				Lpl	Sbno1			Kbtbd4
				Cyld	Chchd2			Rapsn
				mKIAA1612	Mdh2			Acp2
				Cyb5b	Plod3			Ckap5
				mKIAA1609	Mafk			Arhgap1
				Mc1r	Nudt1			Creb3l1
				AK076318	Tnrc18			Cry2
				Nup133	E130309D02Rik			Fjx1
				Exoc8	Pdap1			Nat10
				Olfr860	Zkscan5			Caprin1
				AK039836	Rpl21			Fbxo3
				AK133167	Lnx2			Cd59a
				Hyou1	Tnpo3			Hipk3
				Pts	Copg2			AK015665
				AI593442	Cnot4			Cstf3
				Celf6	Fkbp9			Wt1
				Klhl31	Krcc1			Elp4
				Ooep	Vps24			Immp1l
				Cyb5r4	Immt			2700007P21Rik
				Tbx18	Pole4			Kif18a
				Chst2	Hk2			Lgr4
				Clasp2	Vax2			Slc12a6
				Tmppe	Cct7			2410042D21Rik
				Cnot10	Dusp11			Aqr
				Rbms3	Copg			mKIAA0560
				Cx3cr1	H1fx			Zfp770
				Utp14a	Slc6a6			Spred1
				Arhgef6	Zfyve20			Srp14
				L1cam	Hnrnpf			Bahd1
				Gab3	Usp5			Ccdc32
				Gm9159	Nop2			Casc5
				5530601H04Rik	Mrpl51			Chac1
				Tceal8	Tapbpl			Ino80
				NRK	Cd9			Nusap1
				Ptchd1	Ccnd2			Ehd4
				Txlng	CYL2			Snap23
				AK085762	H2afj			Serf2
				Cdc40	Eps8			Wdr76
				9030612E09Rik	Fgfr1op2			4933406J08Rik
				Hsf2	Ccdc91			Secisbp2l
				Tbata	Rps4x			Gabpb1
				AK029407	2810474O19Rik			Ap4e1
				1110038D17Rik	Mboat7			mKIAA0074
				Med16	Rps9			Ncaph
				PIAS-gamma	Ppp6r1			Zc3h6
				Ascl4	Ap2s1			Stk35
				Syn3	Ppp1r13l			Snrpb
				AK048828	AK206940			Itpa
				4933416C03Rik	Fbl			1700037H04Rik
				Rdh1	Sars2			Cenpb
				Ppp3r1	Actn4			2310035K24Rik
				Papolg	Lsr			5730494N06Rik
				AK051928	Ccne1			Trmt6
				Kif3a	Syt3			Tasp1
				Mprip	Cpt1c			Rrbp1
				Kdm6b	Rras			8430406I07Rik
				Tusc5	Prr12			Ovol2
				E230016K23Rik	Ruvbl2			Xrn2
				Acaca	Rpl18			Fkbp1a
				AK040752	Ndn			Psmf1
				Trim37	Nr2f2			Fam110a
				Cisd3	Ap3s2			Csnk2a1
				Rgs9	Crtc3			AK204443
				Ttyh2	Iqgap1			Trib3
				Arl16	Btbd1			Kif3b
				2700097O09Rik	Eftud1			Mapre1
				2900006K08Rik	Spcs2			E2f1
				Tmem90a	Arfip2			Itch
				AK034421	Ppfibp2			Ncoa6
				Sp8	Tmem9b			Rbm39
				AK085253	Dcun1d3			Scand1
				Dusp22	Ndufab1			Dsn1
				F13a1	Aqp8			9830001H06Rik
				Cage1	Atxn2l			Rbl1
				9530008L14Rik	Eif3c			Manbal
				Gfod1	Hirip3			Src
				Cplx2	Taok2			Blcap
				A130040M12Rik	Tbc1d10b			Ctnnbl1
				Zfp457	Rplp2			Rprd1b
				AK049017	Ap2a2			9430008C03Rik
				Rfesd	Cttn			Ralgapb
				Mtap1b	Cln8			AK169777
				Pik3r1	Hgsnat			Srsf6
				Ppwd1	Gpr124			Sgk2
				Map3k1	Ppp2cb			Stk4
				Paip1	Slc25a4			Sys1
				D830030K20Rik	Galnt7			Elmo2
				Gm6676	Cope			mKIAA1125
				Plau	Jund			Arfgef2
				Appl1	Lsm6			Tmem189
				Hacl1	D8Ertd738e			Adnp
				Zfp488	Man2b1			Sall4
				Mmrn2	Zfp423			Bcas1
				Rpgrip1	Fam192a			Aurka
				Tcra	Fhod1			AK080176
				AK158291	Ctcf			Rab22A
				AK048595	Nfatc3			AK046417
				Dab2	Slc7a6os			Slmo2
				AK030258	Cirh1a			AK019836
				AK047938	Pdf			Ss18l1
				AK045038	AK170112			Lama5
				AK132982	Terf2ip			Rps21
				AK083927	Atmin			Tcfl5
				AK033069	Cyba			Tpd52l2
				Fbxl7	Rpl13			Dnajc5
				Pabpc2	Afg3l1			Samd10
				AK171902	Gas8			Pcmtd2
				MRPL13	Tomm20			Fabp5
				Adcy8	Taf1d			Impa1
				Scube1	BC017612			E2f5
				Prr5	Mu1b			Ythdf3
				Ttc38	Kank2			Armc1
				E330033B04Rik	Trappc4			Pde7a
				Fam113b	Rps25			4632415L05Rik
				Ccnt1	Pafah1b2			Nceh1
				Rnd1	Stra6			Fndc3b
				Gm5766	Pkm2			Tnik
				4921513D23Rik	Uaca			Pik3ca
				Comt	Rplp1			Gnb4
				Abcc5	2300009A05Rik			Actl6a
				BC098222	Ptplad1			Ttc14
				Bbx	Tpm1			Atp11b
				Cep97	Myo1e			Dcun1d1
				AK139053	Gsta4			Slc25a31
				4931408A02Rik	Cox7a2			Plk4
				Ifnar1	Trim43b			AK144912
				Slc5a3	Nudt16			Cog6
				Pisd-ps2	Hemk1			2810046L04Rik
				Ccdc78	Hyal2			D3Ertd300e
				Neurl1b	Ifrd2			Wwtr1
				Sik1	Rhoa			Arhgef26
				AK080258	Smarcc1			AK161073
				Runx2	Epm2aip1			Trim59
				Tomm6	Csrnp1			Arfip1
				Efhb	Sacm1l			Sh3d19
				Dlgap1	AK140265			Dclk2
				Gm6548	AK018753			Prcc
				Camk4	Araf			Hdgf
				Cdc23	Pgrmc1			Iqgap3
				Slc23a1	Gpc4			BC106167
				Zmat2	Naa10			AK008852
				Pol	Hcfc1			Smg5
				Ptpn2	Gdi1			Lmna
				Rbm4b	Mpp1			Dap3
				Gal3st3	Taf1			1110013L07Rik
				AK149321	Pgk1			Slc50a1
				Ms4a6c	Rpl36a			Slc27a3
				Tmc1	Armcx3			Ilf2
				Ifit1	Tceal8			Snx27
				Frat1	Capn6			Psmb4
				Fgf8	Sms			Golph3l
				Sorcs3	Rbbp7			Ensa
				Pdcd4	Akap12			Mcl1
				Tcf7l2	Tab2			Aph1a
				Trub1	Stx7			Sf3b4
					4632428N05Rik			Lix1l
					Tet1			Pex11b
					Snrpd3			Pias3
					Ilvbl			Chd1l
					Mier2			Sike1
					Cdc34			Ap4b1
					Palm			Capza1
					Ptbp1			Wdr77
					Rps15			Rbm15
					Ap3d1			Tmem167b
					Dapk3			Prmt6
					Hmg20b			Rnpc3
					Ncln			Gclm
					Appl2			Sec24d
					Pwp1			Sec24b
					Utp20			AK052594
					Ikbip			Tet2
					Rassf3			Nhedc1
					Dtx3			Manba
					Ptges3			Ppp3ca
					Atp5b			Metap1
					Cs			Rap1gds1
					Rnf41			Pdlim5
					Rpl41			Hs2st1
					Rps26			Cyr61
					AK177174			Ddah1
					Slc35e4			mKIAA0923
					Sf3a1			Lphn2
					Ccdc117			Cth
					Dbnl			Depdc1a
					Ppia			Impad1
					Ddc			Asph
					C1d			2310030N02Rik
					Meis1			AK080292
					Spnb2			Ints8
					Sh3pxd2b			Esrp1
					Npm1			Fsbp
					BC079836			Pdp1
					Rufy1			C430048L16Rik
					Hnrnpab			Decr1
					Skp1a			Ndufaf4
					Rad50			1810074P20Rik
					Atox1			Bach2
					Larp1			Casp8ap2
					Guk1			Akirin2
					Lsmd1			Ubap2
					p53			AI464131
					Rnasek			Cntfr
					Pelp1			OTTMUSG00000011338
					Slc25a11			Stoml2
					Rnf167			E130306D19Rik
					Txndc17			mKIAA1605
					Mybbp1a			Tmem8b
					Tax1bp3			Melk
					Rpa1			Frmpd1
					Pitpna			Shb
					Nxn			Ncbp1
					Cpd			Tmeff1
					BC017647			Zfp189
					Sdf2			Rad23b
					2610507B11Rik			Ctnnal1
					Tada2a			1110054O05Rik
					Appbp2			Fkbp15
					4632419I22Rik			Prpf4
					Mtmr4			D4Bwg0951e
					Pdk2			Nfib
					Fam117a			Snapc3
					Npepps			Sh3gl2
					Cwc25			Plin2
					Krt19			Klhl9
					Fkbp10			Zfp352
					Naglu			Plaa
					Tmem101			Tm2d1
					Slc25a39			Alg6
					Grn			Cachd1
					Hexim1			Dnajc6
					Map3k3			Mier1
					Ftsj3			Prkaa2
					Gna13			Ppap2b
					Prkar1a			Ssbp3
					Atp5h			Zyg11b
					Ube2o			Prpf38a
					Socs3			Spata6
					Timp2			Stil
					Gaa			Atpaf1
					AK013668			Gpbp1l1
					Foxk2			Nasp
					Tbcd			Atp6v0b
					Hpcal1			Ipo13
					Rrm2			AU022252
					Tssc1			Smap2
					Nampt			Col9a2
					Map4k5			Rlf
					Wdr89			Ppt1
					Atp6v1d			Mycl1
					Tmem229b			Macf1
					Srsf5			Pou3f1
					Npc2			Cdca8
					Fcf1			Thrap3
					Sptlc2			Rbbp4
					Evl			Bsdc1
					AF357425			Hdac1
					Zfp322a			Ptp4a2
					Acot13			Col16a1
					Sox4			Pef1
					Exoc2			Nkain1
					Cdyl			Ythdf2
					Muted			Phactr4
					Pak1ip1			Hmgn2
					Thoc3			Lin28a
					Lman2			Zfp593
					Dapk1			Trim63
					Ctsl			Fam54b
					Mrpl36			Tmem57
					Exoc3			Clic4
					Tmem167			Pnrc2
					Serinc5			Hmgcl
					Nsa2			Gale
					Utp15			Lypla2
					Ptcd2			1110049F12Rik
					Srek1ip1			Tceb3
					2810008M24Rik			Usp48
					Flnb			Alpl
					Psmd6			Ddost
					Dnajc9			Pqlc2
					Rps24			Necap2
					Ppif			Fbxo42
					Arf4			Epha2
					Spcs1			Rsc1a1
					Mapk8			mKIAA1026
					Glud1			Zfp600
					Zfp219			AK017111
					Chd8			Mfn2
					Dad1			Plod1
					Jub			2510039O18Rik
					Mdp1			Mthfr
					Ift88			Fbxo44
					Ebpl			Casz1
					Extl3			Tmem201
					Chmp7			Spsb1
					Rcbtb2			Vamp3
					Wbp4			Phf13
					Stk24			Nol9
					Brix1			Ski
					Sub1			Mib2
					Zfr			Acap3
					Rnf19a			B3galt6
					Zfp706			Agrn
					Eif3h			AK152437
					9130401M01Rik			Pex1
					Tmem65			Gatad1
					Eef1d			BC099422
					Sharpin			Sri
					Slc39a4			Rundc3b
					Lrrc14			Dmtf1
					Rpl8			Tmem60
					Triobp			Dnajc2
					Kdelr3			BC050254
					Ddx17			Srpk2
					Rps19bp1			Pus7
					L3mbtl2			Cdk5
					Cyb5r3			Cnpy1
					Samm50			Dnajb6
					5031439G07Rik			Ept1
					Creld2			mKIAA1805
					Tymp			Slc4a1ap
					Scaf11			Ppp1cb
					Fam113b			Ctbp1
					HDAC7			Add1
					Arf3			Sh3tc1
					Fmnl3			D5Ertd579e
					Krt18			Wfs1
					Atp5g2			Jakmip1
					Itga5			Evc
					Glis2			Lyar
					Carhsp1			Wdr1
					Ppm1f			Med28
					Smpd4			Gm3414
					Med15			Gpr125
					Eif2b5			Pi4k2b
					Ap2m1			1810013D10Rik
					Alg3			Rbpj
					Tmem41a			Arap2
					Dirc2			Uchl1
					Poglut1			BC034252
					Naa50			Atp10d
					Cct8			AK144862
					Ifnar1			Cenpc1
					Mrps6			Uba6
					Dscr3			Rufy3
					Mllt4			Ankrd17
					1600012H06Rik			Uso1
					Pdcd2			Ccdc158
					AK164875			44085
					Cldn6			Ccng2
					1600002H07Rik			Cnot6l
					Ccnf			Mir703
					Pgp			Plac8
					Nme3			Coq2
					Fam173a			Wdfy3
					Jmjd8			Zfp951
					Clps			Lrrc8d
					Stk38			Fam69a
					Glo1			Gak
					Ndufv3			Dgkq
					Daxx			Fgfrl1
					Rgl2			Ddx51
					Pbx2			Ttc28
					Neu1			Kctd10
					Trim26			Unc119b
					Ppp1r11			Hspb8
					Cd2ap			Taok3
					Enpp5			Wsb2
					Gm9104			Rfc5
					Mrps18a			Ksr2
					2310039H08Rik			Fbxw8
					Tbcc			Hrk
					D17Wsu104e			Med13l
					Gtf2f1			Slc24a6
					Ppp4r1			Oas3
					Epb4			Rph3a
					2900073G15Rik			Mapkapk5
					Eml4			Acad10
					Ppm1b			Atp2a2
					Epc1			Cdv1R
					Galnt1			Psmd9
					D0H4S114			Bcl7a
					Hbegf			Diablo
					Yipf5			Vps33a
					Eif1a			Hip1r
					Csnk1g3			Mphosph9
					AK019420			Tctn2
					Ier3ip1			Zfp664
					Gstp1			Aacs
					Rad9			Slc15a4
					Mrpl11			Scand3
					Eif1ad			Tyw1
					Mus81			Gtf2ird1
					Cfl1			Cldn4
					Snx32			Tbl2
					Sf1			14-3-3_gamma
					1810009A15Rik			Rasa4
					Ahnak			Ephb4
					Tmem109			Gigyf1
					Prpf19			Agfg2
					Zfp91			0910001L09Rik
					Gnaq			Stag3
					Jak2			Ftsj2
					Lipa			Chst12
					Tm9sf3			Ttyh3
					Exosc1			Slc29a4
					Sema4g			Tnrc18
					Mrpl43			Actb
					AK040197			E130309D02Rik
					Gbf1			2810453I06Rik
					Slk			Usp12
					6330577E15Rik			Gtf3a
					Gsto1			Mtus2
					Shoc2			Katnal1
								B3galtl
								Brca2
								Pds5b
								Ccdc132
								Ppp1r9a
								Slc25a13
								Pot1a
								Impdh1
								Tnpo3
								Nrf1
								Gm2058
								Mtpn
								Creb3l2
								Agk
								Tpk1
								Pdia4
								Atp6v0e2
								Repin1
								AK076606
								Dfna5
								Hibadh
								mKIAA1122
								Prdm5
								Mat2a
								AK135708
								Pcgf1
								AK202301
								Dysf
								Dusp11
								Tia1
								BC029726
								Rab7
								Rpn1
								AK194371
								Mcm2
								4933427D06Rik
								Nup210
								Xpc
								Slc6a6
								mKIAA4145
								Trh
								AK043032
								Mitf
								AK145340
								Itpr1
								Bhlhe40
								Arl8b
								Edem1
								Thumpd3
								Setd5
								Mtmr14
								Camk1
								Rpusd3
								4931417G12Rik
								6720456B07Rik
								AK202580
								Zfp239
								Rasgef1a
								Wnk1
								Mical3
								Slc2a3
								Foxj2
								Phb2
								A230083G16Rik
								9630033F20Rik
								Parp11
								Tulp3
								Fkbp4
								Csda
								Lrp6
								Cdkn1b
								Apold1
								8430419L09Rik
								Atf7ip
								AK011885
								Arhgdib
								Rerg
								mKIAA1686
								Golt1b
								St8sia1
								Etnk1
								Lyrm5
								Tm7sf3
								Rps4x
								Ipo8
								2810474O19Rik
								AK014378
								Prpf31
								Leng8
								Ppp1r12c
								Hspbp1
								Brsk1
								Ube2s
								Gm6900
								Zscan4c
								Zbtb45
								Obox6
								Strn4
								Calm3
								Irf2bp1
								Clasrp
								Pvrl2
								Zfp428
								Dmrtc2
								Flame-3
								Ltbp4
								AK206940
								C030039L03Rik
								Zfp780b
								Mrps12
								Sirt2
								Hnrnpl
								Ech1
								Capn12
								Actn4
								Sipa1l3
								AK204918
								Sdhaf1
								Lsm14a
								C80913
								1600014C10Rik
								Zfp715
								2410002F23Rik
								Nr1h2
								Med25
								Fuz
								Irf3
								Rras
								Prr12
								Fcgrt
								Snrnp70
								aatyk3
								Cyth2
								Kdelr1
								Gtf2h1
								Spty2d1
								Nav2
								Fancf
								Tubgcp5
								D7Ertd715e
								Pcsk6
								Chsy1
								Arrdc4
								Mctp2
								Chd2
								Akap13
								Klhl25
								Idh2
								Sec11a
								Zfp592
								Alpk3
								Fzd4
								Tmem126a
								Pcf11
								AK084903
								Serpinh1
								Lipt2
								Fchsd2
								Atg16l2
								Inppl1
								3200002M19Rik
								2400001E08Rik
								Numa1
								Rrm1
								AK213775
								Trim6
								Ilk
								Tpp1
								Tmem9b
								Snora23
								Zfp143
								Wee1
								Sbf2
								Eif4g2
								Tead1
								Rps15a
								Arl6ip1
								Smg1
								Tmc7
								Gde1
								2310008H09Rik
								Eri2
								Gga2
								Ubfd1
								Plk1
								Tnrc6a
								Nsmce1
								Xpo6
								Nupr1
								Mapk3
								Ppp4c
								Doc2a
								Taok2
								Kctd13
								Maz
								Sephs2
								Prr14
								Fbrs
								Bckdk
								Wdr11
								Plekha1
								2310057M21Rik
								Acadsb
								Bub3
								Fam175b
								2700050L05Rik
								Bnip3
								Pao
								Ano9
								Hras1
								Rassf7
								Taldo1
								Pddc1
								Efcab4a
								Cd151
								Cd81
								Tnfrsf23
								Dhcr7
								Cttn
								Ppfia1
								Fgf15
								Arhgef18
								Pnpla6
								Ankrd10
								Sox1
								Mcf2l
								Mcph1
								6820431F20Rik
								AI316807
								Vdac3
								A930013F10Rik
								Myst3
								Whsc1l1
								4930444A02Rik
								Thap1
								Erlin2
								Prosc
								Eif4ebp1
								Fut10
								Purg
								Rbpms
								Tnks
								D8Ertd82e
								AK090359
								Mtmr7
								Mtus1
								Triml2
								Stox2
								Rwdd4a
								Wwc2
								Vegfc
								Sap30
								2700029M09Rik
								Ints10
								Lpar2
								Gatad2a
								Nr2c2ap
								Tmem161a
								Fkbp8
								Mpv17l2
								Nr2f6
								Med26
								Sin3b
								Large
								Smad1
								Elmod2
								Dnajb1
								Lphn1
								Prkaca
								Samd1
								Rfx1
								Cacna1a
								Ier2
								Rad23a
								Calr
								Dnase2a
								Prdx2
								Asna1
								2310036O22Rik
								Gpt2
								Tmem188
								Sall1
								Nudt21
								Mt2
								Ciapin1
								Kifc3
								AA960436
								Cnot1
								Cmtm3
								D230025D16Rik
								Lrrc29
								Atp6v0d1
								Pskh1
								Lpla2
								Slc7a6
								Slc7a6os
								Cdh1
								Nip7
								Nob1
								Dhodh
								Atxn1l
								AK170112
								Ddx19a
								AB350566
								Glg1
								Wdr59
								Bcar1
								Cfdp1
								Adat1
								Mon1b
								Cdyl2
								4933407C03Rik
								Cox4nb
								Fbxo31
								Zcchc14
								Slc7a5
								Cdt1
								Znf276
								Tubb3
								Gas8
								Urb2
								4933403G14Rik
								Irf2bp2
								Rbm34
								Pard3
								Tmem123
								Yap1
								Mtmr2
								Cep57
								Sesn3
								Chordc1
								Zfp846
								Ppan
								Dnmt1
								Mrpl4
								Raver1
								Tyk2
								Ilf3
								Ldlr
								Spc24
								Dock6
								2310047B19Rik
								Zfp599
								Zfp810
								44081
								AB352175
								Chek1
								Nrgn
								Olfr985
								AK089373
								Ubash3b
								AK169831
								Sorl1
								Arhgef12
								Pvrl1
								Usp2
								Rnf26
								Hmbs
								Vps11
								Atp5l
								Cep164
								Bace1
								Sik3
								Rexo2
								Sdhd
								BC147413
								Ireb2
								Ube2q2
								Scaper
								C230081A13Rik
								1700017B05Rik
								Rpp25
								Ulk3
								Pml
								Nptn
								Neo1
								Myo9a
								Tle3
								Fem1b
								Pias1
								Map2k1
								Dennd4a
								Igdcc3
								2810417H13Rik
								Ppib
								Snx1
								Narg2
								Gcnt3
								Rnf111
								Cgnl1
								Rfx7
								2410004A20Rik
								Rsl24d1
								Myo5c
								Mapk6
								Tmod3
								Elovl5
								Tmem30a
								Rwdd2a
								Cyb5r4
								Syncrip
								Morf4l1
								Plod2
								Xrn1
								Rasa2
								Zbtb38
								AK048941
								Atp2c1
								Dusp7
								Abhd14a
								Rad54l2
								Manf
								Mapkapk3
								Ip6k1
								Rhoa
								Usp4
								Shisa5
								Nme6
								Mtap4
								Smarcc1
								Nradd
								Epm2aip1
								Trim71
								Cmtm7
								Gpd1l
								Azi2
								Golga4
								Wdr48
								Ctnnb1
								Trak1
								mKIAA1143
								Lztfl1
								DQ539915
								Wdr13
								Rpgr
								Bcor
								Atp6ap2
								Med14
								Maoa
								Usp11
								Araf
								Elk1
								Klhl13
								Wdr44
								Pgrmc1
								Slc25a5
								Rnf113a1
								Lamp2
								Ocrl
								6720401G13Rik
								Gpc3
								Ccdc160
								Fam122b
								4930502E18Rik
								Slc9a6
								Fhl1
								Vma21
								Cetn2
								Nsdhl
								Zfp185
								Xlr3a
								Xlr5a
								F8a
								Zfp275
								Ssr4
								Naa10
								Hcfc1
								Emd
								Taz
								Plxna3
								Lage3
								Mpp1
								Fundc2
								Pls3
								Tab3
								Pola1
								AU015836
								AK050859
								Yipf6
								Pja1
								Snx12
								Nono
								BC100492
								Chic1
								Tsix
								Itm2a
								Rps6ka6
								Diap2
								Cenpi
								Armcx2
								2900062L11Rik
								Tceal8
								Wbp5
								Tceal1
								Morf4l2
								Tmsb15b1
								Zcchc18
								Mcart6
								Rnf128
								Prps1
								Hnrnpa1
								Tmem164
								Ammecr1
								Kdm5c
								Tspyl2
								Shroom2
								Klf8
								Sat1
								Mbtps2
								Syap1
								Ap1s2
								Zrsr2
								Siah1b
								Prps2
								Cnksr3
								Mthfd1l
								A630066F11Rik
								Ust
								Sash1
								Shprh
								Fuca2
								Med23
								Tspyl1
								Tspyl4
								Amd2
								Cd164
								Rtn4ip1
								Prep
								Lims1
								H2afy2
								Vps26a
								Tet1
								Rtkn2
								Fam13c
								Bcr
								Mmp11
								Vpreb3
								Zfp280b
								Pofut2
								Pfkl
								Pwp2
								Ptbp1
								C030046I01Rik
								Efna2
								Mum1
								Rexo1
								Plekhj1
								Sf3a2
								Thop1
								PIAS-gamma
								Celf5
								Ric8b
								Btbd11
								4930547N16Rik
								AK043075
								Slc6a15
								Bbs10
								Atxn7l3b
								Rab21
								Frs2
								Yeats4
								Mdm2
								Rap1b
								Irak3
								Hmga2
								Cdk4
								Gli1
								Nab2
								Tmem194
								Baz2a
								Coq10a
								Rnf41
								Rab5b
								BC049259
								Drg1
								Limk2
								Sf3a1
								Thoc5
								Xbp1
								2210015D19Rik
								Camk2b
								Tns3
								Grb10
								Cobl
								Egfr
								Ppp3r1
								Wdr92
								C1d
								Meis1
								Spred2
								Rab1
								Cep68
								Slc1a4
								1110067D22Rik
								Ehbp1
								B3gnt2
								Xpo1
								Usp34
								mKIAA1841
								Smek2
								Mtif2
								Spnb2
								Psme4
								Erlec1
								Snrnp25
								Ubtd2
								Npm1
								Ranbp17
								Pank3
								Rnf145
								Thg1l
								AK029860
								Gfpt2
								Sqstm1
								Hnrnph1
								Hnrnpab
								N4bp3
								Phf15
								Ppp2ca
								Zcchc10
								Fnip1
								Gm2a
								Hist3h2a
								4933439C10Rik
								Drg2
								Shmt1
								Gm16515
								Usp22
								Aldh3a2
								Akap10
								Adora2b
								Ttc19
								Ncor1
								Mmgt2
								Cox10
								Arhgap44
								Map2k4
								Sco1
								Ntn1
								Arhgef15
								Kdm6b
								Fxr2
								BC096441
								Tnfsf12
								Eif5a
								Ctdnep1
								Gabarap
								Phf23
								Pfn1
								Kif1c
								Fam64a
								Sgsm2
								Ovca2
								Wdr81
								Abr
								Git1
								Nufip2
								Eral1
								BC017647
								Tlcd1
								Poldip2
								Nlk
								Utp6
								Suz12
								Cytor4
								1110002N22Rik
								Zfp207
								Tmem98
								Ggnbp2
								Bcas3
								Med13
								Tmem49
								Cltc
								Mbtd1
								BC096410
								Luc7l3
								Ppp1r9b
								Pdk2
								Itga3
								Igf2bp1
								X95399
								Kpnb1
								Arhgap23
								Med1
								Stard3
								Med24
								Krt10
								Fkbp10
								Acly
								Dnajc7
								Kat2a
								Ezh1
								Arl4d
								Slc25a39
								Ccdc43
								Hexim1
								Cdc27
								Dcaf7
								Taco1
								Map3k3
								Tex2
								Prkar1a
								Sumo2
								2310067B10Rik
								Tsen54
								Sap30bp
								Galk1
								Wbp2
								Fam100b
								2810008D09Rik
								Sec14l1
								Tnrc6c
								Tk1
								Birc5
								Pgs1
								Sgsh
								Actg1
								Nploc4
								Thoc4
								Rac3
								Dus1l
								Slc16a3
								1110031I02Rik
								Narf
								Wdr45l
								Rab10
								Asxl2
								Adcy3
								Hs1bp3
								Pum2
								Matn3
								Wdr35
								Mycn
								Pqlc3
								Cpsf3
								Tssc1
								Pxdn
								Sypl
								Atxn7l1
								Arl4a
								AK004585
								Arhgap5
								2700097O09Rik
								Srp54b
								1110008L16Rik
								Brms1l
								Mipol1
								Gm527
								Atp5s
								Tmx1
								Arid4a
								Ppm1a
								Six6os1
								Six1
								Six4
								Mpp5
								Atp6v1d
								Zfp36l1
								Actn1
								Dcaf5
								C130039O16Rik
								Aldh6a1
								Eif2b2
								Tmed10
								Esrrb
